# Evolution of functional diversity in the holozoan tyrosine kinome

**DOI:** 10.1101/2021.08.03.454916

**Authors:** Wayland Yeung, Annie Kwon, Rahil Taujale, Claire Bunn, Aarya Venkat, Natarajan Kannan

## Abstract

The emergence of multicellularity is strongly correlated with the expansion of tyrosine kinases, a conserved family of signaling enzymes that regulates pathways essential for cell-to-cell communication. Although tyrosine kinases have been classified from several model organisms, a molecular-level understanding of tyrosine kinase evolution across all holozoans is currently lacking. Using a hierarchical sequence constraint-based classification of diverse holozoan tyrosine kinases, we construct a new phylogenetic tree that identifies two ancient clades of cytoplasmic and receptor tyrosine kinases separated by the presence of an extended insert segment in the kinase domain connecting the D and E helices. Present in nearly all receptor tyrosine kinases, this fast-evolving insertion imparts diverse functionalities such as post-translational modification sites and regulatory interactions. Eph and EGFR receptor tyrosine kinases are two exceptions which lack this insert, each forming an independent lineage characterized by unique functional features. We also identify common constraints shared across multiple tyrosine kinase families which warrant the designation of three new subgroups: Src Module (SrcM), Insulin Receptor Kinase-Like (IRKL), and Fibroblast, Platelet-derived, Vascular, and growth factor Receptors (FPVR). Subgroup-specific constraints reflect shared autoinhibitory interactions involved in kinase conformational regulation. Conservation analyses describe how diverse tyrosine kinase signaling functions arose through the addition of family-specific motifs upon subgroup-specific features and co-evolving protein domains. We propose the oldest tyrosine kinases, IRKL, SrcM, and Csk, originated from unicellular pre-metazoans and were co-opted for complex multicellular functions. The increased frequency of oncogenic variants in more recent tyrosine kinases suggests that lineage-specific functionalities are selectively altered in human cancers.
