## Supplemental File S1 for "Evolution of functional diversity in the holozoan tyrosine kinome"

### Sheet: Sheet1
cluster	sequences (count)	sequences (%)	receptor tyrosine kinase (count)	receptor tyrosine kinase (%)	pseudokinase (count)	pseudokinase (%)	DE insert size (median)
SrcM	4850	0.1256	70	0.0144	86	0.0177	9
Tec	1085	0.0281	7	0.0065	15	0.0138	9
Abl	863	0.0224	5	0.0058	12	0.0139	9
Frk	342	0.0089	5	0.0146	12	0.0351	9
SrcA	1336	0.0346	27	0.0202	31	0.0232	9
SrcB	988	0.0256	11	0.0111	12	0.0121	9
Csk	698	0.0181	7	0.01	5	0.0072	9
Src-Aque1	20	0.0005	0	0	20	1	8
SRM	166	0.0043	0	0	6	0.0361	9
Fer	1208	0.0313	25	0.0207	37	0.0306	8
other-Fer	673	0.0174	3	0.0045	3	0.0045	8
nematode-Fer	422	0.0109	13	0.0308	13	0.0308	8
Eph	4184	0.1084	3320	0.7935	299	0.0715	8
RTKC	18	0.0005	12	0.6667	0	0	6
HMTK	19	0.0005	2	0.1053	0	0	11
Ack	930	0.0241	15	0.0161	9	0.0097	8
FAK	1303	0.0338	11	0.0084	15	0.0115	8
Syk	494	0.0128	3	0.0061	2	0.004	7
EGFR	1526	0.0395	1486	0.9738	294	0.1927	8
Jak	1971	0.0511	54	0.0274	14	0.0071	8
JakB	2138	0.0554	56	0.0262	2138	1	8
IRKL	6290	0.1629	5173	0.8224	672	0.1068	17
InsR	1041	0.027	889	0.854	16	0.0154	17
ALK	567	0.0147	241	0.425	30	0.0529	14
Sev	244	0.0063	200	0.8197	7	0.0287	14
Lmr	645	0.0167	302	0.4682	30	0.0465	10
CCK4	427	0.0111	420	0.9836	427	1	16
DDR	917	0.0238	874	0.9531	62	0.0676	19
Trk	916	0.0237	834	0.9105	9	0.0098	22
Ror	576	0.0149	547	0.9497	11	0.0191	23
Musk	411	0.0106	401	0.9757	4	0.0097	31
Ryk	488	0.0126	442	0.9057	25	0.0512	15
Met	550	0.0142	493	0.8964	24	0.0436	10
Axl	678	0.0176	631	0.9307	16	0.0236	13
KIN6	142	0.0037	128	0.9014	2	0.0141	32
KIN16	93	0.0024	76	0.8172	21	0.2258	46
TK-Sp1	27	0.0007	6	0.2222	9	0.3333	18
STYK1	265	0.0069	249	0.9396	265	1	18
Tie	461	0.0119	429	0.9306	6	0.013	23
FPVR	4602	0.1192	3697	0.8033	104	0.0226	48
FGFR	2147	0.0556	1835	0.8547	49	0.0228	23
Ret	294	0.0076	105	0.3571	7	0.0238	31
PVR	2214	0.0574	1781	0.8044	73	0.033	76
VEGFR	870	0.0225	509	0.5851	35	0.0402	73
PDGFR	450	0.0117	436	0.9689	9	0.02	105
Flt3	178	0.0046	165	0.927	8	0.0449	81
CSF1R	318	0.0082	283	0.8899	6	0.0189	76
Kit	352	0.0091	347	0.9858	13	0.0369	82
unclassified	4972	0.1288	2343	0.4712	1547	0.3111	10
