## Supplemental File S2 for "Evolution of functional diversity in the holozoan tyrosine kinome"

### Sheet: Sheet1
	SrcM	Tec	Abl	Frk	SrcA	SrcB	Csk	Src-Aque1	SRM	Fer	other-Fer	nematode-Fer	Eph	RTKC	HMTK	Ack	FAK	Syk	EGFR	Jak	JakB	IRKL	InsR	ALK	Sev	Lmr	CCK4	DDR	Trk	Ror	Musk	Ryk	Met	Axl	KIN6	KIN16	TK-Sp1	STYK1	Tie	FPVR	FGFR	Ret	PVR	VEGFR	PDGFR	Flt3	CSF1R	Kit	Unclassified
Ichthyosporea (1)	0	0	0	0	0	0	0	0	0	0	0	0	0	0	0	0	0	0	0	0	0	0	0	0	0	0	0	0	0	0	0	0	0	0	0	0	0	0	0	0	0	0	0	0	0	0	0	0	16
Filasterea (1)	6	0	0	0	0	0	1	0	0	0	0	0	0	0	0	0	0	0	0	0	0	0	0	0	0	0	0	0	0	0	0	0	0	0	0	0	0	0	0	0	0	0	0	0	0	0	0	0	108
Choanoflagellata (2)	7	1	0	0	0	0	2	0	0	0	0	0	0	18	19	0	0	0	0	0	0	3	0	0	0	0	0	0	0	0	0	0	0	0	0	0	0	0	0	0	0	0	0	0	0	0	0	0	165
Porifera (1)	6	3	0	1	0	0	3	20	0	0	1	0	0	0	0	0	1	0	0	0	0	15	0	0	0	0	0	0	0	0	0	0	0	0	0	0	0	0	0	0	0	0	0	0	0	0	0	0	123
Placozoa (2)	5	0	0	1	0	0	1	0	0	0	0	0	0	0	0	0	0	0	0	0	0	9	3	0	0	0	0	0	0	0	0	0	0	0	0	0	0	0	0	0	0	0	0	0	0	0	0	0	29
Cnidaria (3)	11	1	2	0	0	0	2	0	0	0	0	0	5	0	0	3	2	0	0	0	0	22	3	0	0	0	0	0	0	0	0	2	0	0	0	0	0	0	0	15	12	0	0	0	0	0	0	0	299
Rotifera (1)	0	0	0	0	0	0	0	0	0	0	0	0	0	0	0	0	0	0	0	0	0	4	0	0	0	0	0	0	0	0	0	0	0	0	0	0	0	0	0	0	0	0	0	0	0	0	0	0	7
Mollusca (6)	25	3	7	6	0	0	5	0	0	4	4	0	5	0	0	11	12	0	6	0	0	67	7	3	7	0	2	5	0	11	4	8	1	0	0	0	0	0	0	14	9	4	0	0	0	0	0	0	141
Brachiopoda (1)	14	3	5	1	0	0	1	0	0	1	1	0	5	0	0	5	2	0	5	0	0	20	2	6	2	0	2	3	0	1	1	2	4	0	0	0	0	0	0	3	3	1	0	0	0	0	0	0	77
Annelida (2)	6	2	1	1	0	0	3	0	0	1	1	0	3	0	0	2	2	0	5	0	0	16	1	1	2	0	1	2	0	1	1	1	0	0	0	0	0	0	0	5	7	1	0	0	0	0	0	0	69
Platyhelminthes (22)	39	14	13	0	0	0	8	0	0	4	0	0	2	0	0	25	0	4	8	0	0	48	0	0	0	0	0	0	0	0	0	10	0	0	0	0	0	0	0	0	7	0	0	0	0	0	0	0	478
Nematoda (54)	157	0	60	42	0	0	58	0	0	582	0	422	30	0	0	79	35	0	45	0	0	284	25	33	0	0	0	12	0	22	0	34	0	0	142	93	0	0	0	1	67	0	0	0	0	0	0	0	1167
Arthropoda (96)	358	91	96	85	0	0	87	0	0	94	94	0	86	0	0	145	84	0	84	0	0	834	109	59	95	0	75	109	0	73	82	169	1	0	0	0	0	0	0	228	116	60	0	0	0	0	0	0	1084
Tardigrada (1)	2	0	0	1	0	0	1	0	0	0	0	0	1	0	0	1	1	0	0	0	0	5	1	0	0	0	0	1	0	0	0	1	0	0	0	0	0	0	0	0	1	0	0	0	0	0	0	0	32
Echinodermata (2)	11	1	2	0	0	0	2	0	0	2	2	0	1	0	0	1	1	0	1	0	0	16	3	0	2	0	0	2	2	2	0	2	0	0	0	0	13	0	0	6	4	0	2	0	0	0	0	0	101
Chordata (162)	4156	953	667	203	1325	976	517	0	163	512	562	0	4003	0	0	631	1138	486	1356	1949	2116	4855	874	458	133	635	341	770	898	456	308	258	534	669	0	0	14	262	454	4259	1883	225	2181	853	443	176	316	349	629
