## Supplemental File S3 for "Evolution of functional diversity in the holozoan tyrosine kinome"

### Sheet: Sheet1
Human Kinase		Constraint-based classification				KinBase classification
Ret		Ret	FPVR			Ret
FGFR1		FGFR	FPVR			FGFR
FGFR2		FGFR	FPVR			FGFR
FGFR3		FGFR	FPVR			FGFR
FGFR4		FGFR	FPVR			FGFR
VEGFR1 (FLT1)		VEGFR	PVR	FPVR		VEGFR
VEGFR2 (KDR)		VEGFR	PVR	FPVR		VEGFR
VEGFR3 (FLT4)		VEGFR	PVR	FPVR		VEGFR
PDGFR-alpha		PDGFR	PVR	FPVR		PDGFR
PDGFR-beta		PDGFR	PVR	FPVR		PDGFR
Kit		Kit	PVR	FPVR		PDGFR
CSF1R (FmS)		CSF1R	PVR	FPVR		PDGFR
FLT3		Flt3	PVR	FPVR		PDGFR
Tie1		Tie				Tie
TEK (TIE2)		Tie				Tie
EGFR		EGFR				EGFR
HER2 (erbB2)		EGFR				EGFR
HER3 (erbB3)		EGFR				EGFR
HER4 (erbB4)		EGFR				EGFR
Axl		Axl				Axl
Mer		Axl				Axl
TYRO3		Axl				Axl
Met		Met				Met
Ron		Met				Met
RYK		Ryk				Ryk
ROR1		Ror	IRKL			Ror
ROR2		Ror	IRKL			Ror
TrkA		Trk	IRKL			Trk
TrkB		Trk	IRKL			Trk
TrkC		Trk	IRKL			Trk
MUSK		Musk	IRKL			Musk
DDR1		DDR	IRKL			DDR
DDR2		DDR	IRKL			DDR
InsR		InsR	IRKL			InsR
IGF1R		InsR	IRKL			InsR
IRR		InsR	IRKL			InsR
Ros		Sev	IRKL			Sev
ALK		ALK	IRKL			ALK
LTK		ALK	IRKL			ALK
PTK7 (CCK4)		CCK4	IRKL			CCK4
Lmr1		Lmr	IRKL			Lmr
Lmr2		Lmr	IRKL			Lmr
Lmr3		Lmr	IRKL			Lmr
EphA1		Eph				Eph
EphA2		Eph				Eph
EphA3		Eph				Eph
EphA4		Eph				Eph
EphA5		Eph				Eph
EphA6		Eph				Eph
EphA7		Eph				Eph
EphA8		Eph				Eph
EphA10		Eph				Eph
EphB1		Eph				Eph
EphB2		Eph				Eph
EphB3		Eph				Eph
EphB4		Eph				Eph
EphB6		Eph				Eph
Src		SrcA	SrcM			SrcA	Src
Yes		SrcA	SrcM			SrcA	Src
Fgr		SrcA	SrcM			SrcA	Src
Fyn		SrcA	SrcM			SrcA	Src
HCK		SrcB	SrcM			SrcB	Src
Lyn		SrcB	SrcM			SrcB	Src
BLK		SrcB	SrcM			SrcB	Src
Lck		SrcB	SrcM			SrcB	Src
FRK		Frk	SrcM			Frk	Src
Tec		Tec	SrcM			Tec
ITK		Tec	SrcM			Tec
TXK		Tec	SrcM			Tec
BTK		Tec	SrcM			Tec
BMX		Tec	SrcM			Tec
Abl		Abl	SrcM			Abl
Arg		Abl	SrcM			Abl
Srm		SRM	SrcM			SRM	Src
PTK6 (Brk)		SRM	SrcM			SRM	Src
CSK		Csk	SrcM			Csk
CTK		Csk	SrcM			Csk
Fer		Fer				Fer
Fes		Fer				Fer
PTK2 (FAK)		FAK				FAK
PYK2		FAK				FAK
Syk		Syk				Syk
ZAP70		Syk				Syk
JAK1		Jak				Jak
JAK2		Jak				Jak
JAK3		Jak				Jak
TYK2		Jak				Jak
JAK1b		JakB				Jak
JAK2b		JakB				Jak
JAK3b		JakB				Jak
TYK2b		JakB				Jak
Ack		Ack				Ack
Tnk1		Ack				Ack
SuRTK106 (STYK1)		STYK1				TK-Unique

### Sheet: Sheet2
Human Kinase		Constraint-based classification				KinBase classification
Ret		Ret	FPVR			Ret
FGFR1		FGFR	FPVR			FGFR
FGFR2		FGFR	FPVR			FGFR
FGFR3		FGFR	FPVR			FGFR
FGFR4		FGFR	FPVR			FGFR
VEGFR1 (FLT1)		VEGFR	PVR	FPVR		VEGFR
VEGFR2 (KDR)		VEGFR	PVR	FPVR		VEGFR
VEGFR3 (FLT4)		VEGFR	PVR	FPVR		VEGFR
PDGFR-alpha		PDGFR	PVR	FPVR		PDGFR
PDGFR-beta		PDGFR	PVR	FPVR		PDGFR
Kit		Kit	PVR	FPVR		PDGFR
CSF1R (FmS)		CSF1R	PVR	FPVR		PDGFR
FLT3		Flt3	PVR	FPVR		PDGFR
Tie1		Tie				Tie
TEK (TIE2)		Tie				Tie
EGFR		EGFR				EGFR
HER2 (erbB2)		EGFR				EGFR
HER3 (erbB3)		EGFR				EGFR
HER4 (erbB4)		EGFR				EGFR
Axl		Axl				Axl
Mer		Axl				Axl
TYRO3		Axl				Axl
Met		Met				Met
Ron		Met				Met
RYK		Ryk				Ryk
ROR1		Ror	IRKL			Ror
ROR2		Ror	IRKL			Ror
TrkA		Trk	IRKL			Trk
TrkB		Trk	IRKL			Trk
TrkC		Trk	IRKL			Trk
MUSK		Musk	IRKL			Musk
DDR1		DDR	IRKL			DDR
DDR2		DDR	IRKL			DDR
InsR		InsR	IRKL			InsR
IGF1R		InsR	IRKL			InsR
IRR		InsR	IRKL			InsR
Ros		Sev	IRKL			Sev
ALK		ALK	IRKL			ALK
LTK		ALK	IRKL			ALK
PTK7 (CCK4)		CCK4	IRKL			CCK4
Lmr1		Lmr	IRKL			Lmr
Lmr2		Lmr	IRKL			Lmr
Lmr3		Lmr	IRKL			Lmr
EphA1		Eph				Eph
EphA2		Eph				Eph
EphA3		Eph				Eph
EphA4		Eph				Eph
EphA5		Eph				Eph
EphA6		Eph				Eph
EphA7		Eph				Eph
EphA8		Eph				Eph
EphA10		Eph				Eph
EphB1		Eph				Eph
EphB2		Eph				Eph
EphB3		Eph				Eph
EphB4		Eph				Eph
EphB6		Eph				Eph
Src		SrcA	SrcM			SrcA	Src
Yes		SrcA	SrcM			SrcA	Src
Fgr		SrcA	SrcM			SrcA	Src
Fyn		SrcA	SrcM			SrcA	Src
HCK		SrcB	SrcM			SrcB	Src
Lyn		SrcB	SrcM			SrcB	Src
BLK		SrcB	SrcM			SrcB	Src
Lck		SrcB	SrcM			SrcB	Src
FRK		Frk	SrcM			Frk	Src
Tec		Tec	SrcM			Tec
ITK		Tec	SrcM			Tec
TXK		Tec	SrcM			Tec
BTK		Tec	SrcM			Tec
BMX		Tec	SrcM			Tec
Abl		Abl	SrcM			Abl
Arg		Abl	SrcM			Abl
Srm		SRM	SrcM			SRM	Src
PTK6 (Brk)		SRM	SrcM			SRM	Src
CSK		Csk	SrcM			Csk
CTK		Csk	SrcM			Csk
Fer		Fer				Fer
Fes		Fer				Fer
PTK2 (FAK)		FAK				FAK
PYK2		FAK				FAK
Syk		Syk				Syk
ZAP70		Syk				Syk
JAK1		Jak				Jak
JAK2		Jak				Jak
JAK3		Jak				Jak
TYK2		Jak				Jak
JAK1b		JakB				Jak
JAK2b		JakB				Jak
JAK3b		JakB				Jak
TYK2b		JakB				Jak
Ack		Ack				Ack
Tnk1		Ack				Ack
SuRTK106 (STYK1)		STYK1				TK-Unique
